# Temperate phage microdiversity reflects infant gut microbiome maturation independent of chronic undernutrition

**DOI:** 10.64898/2026.05.06.723284

**Authors:** Laura Carolina Camelo Valera, Alejandro Reyes Muñoz, Corinne F. Maurice

## Abstract

The assembly and maturation of the infant gut microbiome is a critical developmental process. Yet the dynamics of the viral community, particularly in the context of stunting (chronic malnutrition) remain underexplored. Leveraging longitudinal fecal metagenomes from Zimbabwean infants with normal and stunted growth trajectories, we characterized the development of the gut bacterial and temperate phage communities from birth to 18 moths old. We found that infant gut temperate phages target hallmark early-life bacterial taxa, such as *Bifidobacteriaceae,* and exhibit an age-dependent maturation that parallels bacterial succession. Notably, both bacterial and temperate phage alpha diversity increased with age. This contrasts with previous studies focused on the extracellular viral fraction and highlights a strong coupling between prophage early-life dynamics and during bacterial gut colonization. Using abundance-based maturation models, we identified successional phases of colonization for both bacteria and their associated temperate viral clusters. Importantly, a viral microdiversity maturation model provided a stronger prediction of chronological age than viral abundance-based model, revealing within-phage genomic variation as a key signal of virome assembly, particularly around weaning. Contrary to findings in wasting (or severe acute malnutrition), stunted growth trajectories were not associated with a significant delay in either bacterial or temperate phage maturation. These results demonstrate that viral genomic variation is a new, informative dimension of early-life gut microbial assembly and that stunting may not impair infants’ gut maturation process.

**Importance:** The early-life period represents a critical window for the establishment of the gut microbial communities, a process that is often affected by environmental factors such as diet. While severe acute malnutrition (SAM) is known to delay bacterial maturation, the impact of chronic, moderate undernutrition, such as stunting is poorly understood. Stunting is a highly prevalent global health condition with irreversible consequences on long-term host health, yet its implications on gut microbiome assembly remain unclear. Our study provides novel insights into the maturation of temperate phages, which to prime the infant gut by colonizing alongside their bacterial hosts and acting as drivers of bacterial evolution via lysogeny. By demonstrating that viral strain-level (genomic) variation captures a stronger age-related signal than viral abundance, we identified an underexplored dimension of microbial assembly. The finding that stunting, in contrast to SAM, does not impact microbial maturation provides essential context for public health interventions and future studies addressing this condition.
