## Supplementary Table 1 for "Temperate phage microdiversity reflects infant gut microbiome maturation independent of chronic undernutrition"

### Sheet: Sheet1
Approximate significance of smooth terms (Shannon):
Smooth Term	Effective degrees of freedom	pvalue	Organism
s(age):stunted_statusHealthy	4741	2,00E-16	Bacteria
s(age):stunted_statusHealthy, MCM	1	2,00E-16	Bacteria
s(age):stunted_statusMCM	2524	2,00E-16	Bacteria
s(age):stunted_statusMCM , Healthy	1	3,31E-07	Bacteria
s(age):stunted_statusSCM	1	6,68E-06	Bacteria
s(total_reads)	6441	0,00034	Bacteria
s(subjectID.x)	69983	0,000326	Bacteria
s(age):stunted_statusHealthy	2.614	<2e-16	Temperate Phages
s(age):stunted_statusHealthy, MCM	1.865	5.03e-05	Temperate Phages
s(age):stunted_statusMCM	1.748	0.000429	Temperate Phages
s(age):stunted_statusMCM , Healthy	1.001	0.007206	Temperate Phages
s(age):stunted_statusSCM	1.24	0.001566	Temperate Phages
s(total_reads)	3.366	6.67e-06	Temperate Phages
s(subjectID.x)	62.625	0.000551	Temperate Phages
